# Phage biocontrol reduces the burden on plant immunity through suppression of bacterial virulence

**DOI:** 10.1101/2025.04.26.650785

**Authors:** Sebastian H. Erdrich, Milan Župunski, Ulrich Schurr, Guido Grossmann, Julia Frunzke, Borjana Arsova

## Abstract

Bacteriophages are increasingly recognized as key players in modulating plant-microbe interactions, including their potential in the biocontrol of plant pathogenic bacteria. In this study, we investigated the tripartite interaction between *Arabidopsis thaliana*, the bacterial plant pathogen *Xanthomonas campestris* pv. *campestris* (*Xcc*), and the lytic phage Seregon. Using parallel transcriptomic profiling, we characterized host and pathogen responses during infection and phage treatment. While treatment with phage Seregon did not lead to the eradication of *Xcc*, it significantly mitigated *Xcc*-induced disease symptoms, restoring leaf area to levels comparable to the uninfected control within 14 days post-inoculation. Our data revealed that phage-mediated protection is associated with early bacterial recognition, and suppression of Jasmonate (JA)-related responses in the host. Analysis of nuclear localized reporter plant lines further confirmed a significant reduction in ROS levels and JA biosynthesis in phage-treated plants. Concurrently, *Xcc* exhibited significant transcriptional downregulation of key virulence factors in the presence of the phage, including the genes encoding the type III secretion system, its associated effectors, and components involved in flagella biosynthesis. Remarkably, phage treatment did not lead to a significant increase in bacterial resistance to phage infection, which is in stark contrast to *in vitro* conditions. Taken together, this study provides first mechanistic insight into how phages can be harnessed to shape plant-pathogen interactions and highlights their potential role in enhancing plant resilience through targeted modulation of both host immunity and pathogen behavior.
