## Supplementary material for "Phage biocontrol reduces the burden on plant immunity through suppression of bacterial virulence": Table S1

### Sheet: Up-regulated vs mock
Xcc 2dpi	ID	Description	setSize	enrichmentScore	NES	pvalue	p.adjust	qvalue	rank	leading_edge	core_enrichment
GO:0031347	GO:0031347	regulation of defense response	336	0.624293	1.58131	5.17e-07	0.000575275	0.000571836	3082	tags=28%, list=11%, signal=25%	AT4G11890/AT4G39830/AT1G02450/AT1G80840/AT3G25882/AT5G01540/AT5G13320/AT4G31800/AT5G39670/AT5G47220/AT1G17380/AT1G61370/AT5G20480/AT2G32680/AT1G61420/AT1G72890/AT4G13040/AT2G38240/AT3G05710/AT1G56120/AT2G29350/AT4G23570/AT1G73805/AT1G02660/AT1G61490/AT3G55970/AT5G65600/AT3G26830/AT3G53160/AT5G13220/AT3G61190/AT1G30135/AT5G40990/AT1G67950/AT4G18470/AT1G72840/AT1G17615/AT5G11410/AT5G40820/AT5G16840…
GO:0080134	GO:0080134	regulation of response to stress	486	0.593211	1.51955	3.68e-07	0.000575275	0.000571836	4031	tags=31%, list=15%, signal=27%	AT4G11890/AT4G39830/AT1G02450/AT1G80840/AT5G46350/AT3G25882/AT2G31865/AT2G31870/AT5G01540/AT5G13320/AT4G31800/AT5G39670/AT5G47220/AT1G17380/AT2G14610/AT1G61370/AT5G20480/AT2G32680/AT1G56060/AT1G61420/AT2G46400/AT1G72890/AT4G13040/AT2G38240/AT3G45860/AT3G10930/AT3G05710/AT1G56120/AT2G29350/AT4G23570/AT1G73805/AT1G02660/AT1G61490/AT3G55970/AT5G65600/AT3G53600/AT3G26830/AT3G53160/AT5G13220/AT3G61190…
GO:0140546	GO:0140546	defense response to symbiont	419	0.601656	1.53511	8.23e-07	0.000610831	0.000607179	3082	tags=29%, list=11%, signal=26%	AT1G02450/AT1G80840/AT5G46350/AT3G57260/AT3G25882/AT5G01540/AT5G13320/AT1G19250/AT2G18660/AT4G31800/AT4G23210/AT2G30770/AT5G47220/AT4G23230/AT4G23130/AT4G23150/AT4G37990/AT2G14610/AT1G61370/AT5G64905/AT4G26120/AT5G20480/AT2G32680/AT5G54610/AT1G61420/AT4G23240/AT1G72890/AT1G67520/AT4G23310/AT3G45860/AT1G32960/AT1G56120/AT3G16030/AT1G73805/AT1G61490/AT2G13810/AT5G65600/AT5G64890/AT3G26830/AT3G53160…
GO:0002831	GO:0002831	regulation of response to biotic stimulus	259	0.631061	1.58062	4.51e-06	0.00181877	0.0018079	3082	tags=31%, list=11%, signal=27%	AT4G39830/AT1G02450/AT1G80840/AT3G25882/AT5G01540/AT5G13320/AT4G31800/AT5G39670/AT5G47220/AT1G61370/AT5G20480/AT2G32680/AT1G61420/AT1G72890/AT4G13040/AT2G38240/AT3G05710/AT1G56120/AT4G23570/AT1G73805/AT1G61490/AT3G55970/AT5G65600/AT3G26830/AT3G53160/AT5G13220/AT5G40990/AT1G67950/AT4G18470/AT1G72840/AT1G17615/AT5G11410/AT5G16840/AT5G05300/AT4G31300/AT1G56130/AT2G42260/AT3G09830/AT5G25440/AT5G51560…
GO:0032101	GO:0032101	regulation of response to external stimulus	259	0.631061	1.58062	4.51e-06	0.00181877	0.0018079	3082	tags=31%, list=11%, signal=27%	AT4G39830/AT1G02450/AT1G80840/AT3G25882/AT5G01540/AT5G13320/AT4G31800/AT5G39670/AT5G47220/AT1G61370/AT5G20480/AT2G32680/AT1G61420/AT1G72890/AT4G13040/AT2G38240/AT3G05710/AT1G56120/AT4G23570/AT1G73805/AT1G61490/AT3G55970/AT5G65600/AT3G26830/AT3G53160/AT5G13220/AT5G40990/AT1G67950/AT4G18470/AT1G72840/AT1G17615/AT5G11410/AT5G16840/AT5G05300/AT4G31300/AT1G56130/AT2G42260/AT3G09830/AT5G25440/AT5G51560…
GO:0006955	GO:0006955	immune response	346	0.603355	1.53002	4.9e-06	0.00181877	0.0018079	3082	tags=31%, list=11%, signal=28%	AT4G11890/AT4G04490/AT5G01540/AT5G13320/AT1G19250/AT4G23210/AT4G21380/AT2G30770/AT5G47220/AT4G04500/AT4G23230/AT4G23130/AT4G23150/AT4G37990/AT2G14610/AT1G61370/AT5G64905/AT5G20480/AT2G32680/AT5G54610/AT1G61420/AT1G65790/AT4G23240/AT1G72890/AT1G67520/AT4G23310/AT3G45860/AT1G32960/AT4G21390/AT1G56120/AT4G04540/AT3G16030/AT1G61490/AT5G65600/AT5G64890/AT3G53160/AT5G22290/AT4G37290/AT5G40990/AT1G67950…
GO:0002376	GO:0002376	immune system process	350	0.603398	1.53073	5.97e-06	0.00189884	0.00188748	3091	tags=31%, list=11%, signal=28%	AT4G11890/AT4G04490/AT5G01540/AT5G13320/AT1G19250/AT4G23210/AT4G21380/AT2G30770/AT5G47220/AT4G04500/AT4G23230/AT4G23130/AT4G23150/AT4G37990/AT2G14610/AT1G61370/AT5G64905/AT5G20480/AT2G32680/AT5G54610/AT1G61420/AT1G65790/AT4G23240/AT1G72890/AT1G67520/AT4G23310/AT3G45860/AT1G32960/AT4G21390/AT1G56120/AT4G04540/AT3G16030/AT1G61490/AT5G65600/AT5G64890/AT3G53160/AT5G22290/AT4G37290/AT5G40990/AT1G67950…
GO:0009751	GO:0009751	response to salicylic acid	199	0.656394	1.61995	1.69e-05	0.00470545	0.00467732	2291	tags=26%, list=8%, signal=24%	AT2G14560/AT1G80840/AT1G65500/AT5G22570/AT4G31800/AT2G04450/AT3G44860/AT1G15520/AT4G05320/AT1G43160/AT4G23130/AT5G24110/AT4G26120/AT5G36925/AT5G01900/AT5G54610/AT2G46400/AT5G26980/AT3G45860/AT3G05710/AT5G36970/AT1G76930/AT5G17490/AT2G13810/AT5G65600/AT5G45630/AT3G61190/AT5G04760/AT5G40990/AT1G79680/AT1G53940/AT4G23280/AT2G28400/AT2G32690/AT5G06960/AT1G76680/AT1G05690/AT3G50930/AT1G44830/AT1G65484…
GO:0009620	GO:0009620	response to fungus	379	0.57648	1.4664	3.91e-05	0.0096722	0.00961437	3082	tags=22%, list=11%, signal=20%	AT2G14560/AT1G80840/AT5G46350/AT2G31865/AT5G64810/AT2G31870/AT1G19250/AT4G31800/AT2G30770/AT3G50470/AT1G24140/AT3G44860/AT2G17740/AT1G78410/AT4G26120/AT2G32680/AT5G36925/AT5G26980/AT5G25910/AT2G38240/AT1G32960/AT3G05710/AT1G74080/AT3G04220/AT3G16030/AT5G17350/AT4G23570/AT3G06550/AT1G18290/AT3G55970/AT3G26830/AT5G61890/AT5G40990/AT1G67950/AT1G79680/AT1G17615/AT4G15330/AT3G06490/AT4G37240/AT5G66890…
GO:0014070	GO:0014070	response to organic cyclic compound	361	0.57581	1.4623	6.91e-05	0.0153962	0.0153042	2291	tags=18%, list=8%, signal=17%	AT2G14560/AT1G80840/AT1G65500/AT5G22570/AT4G31800/AT2G04450/AT3G44860/AT1G15520/AT4G05320/AT1G43160/AT4G23130/AT5G24110/AT2G14610/AT4G26120/AT5G36925/AT5G01900/AT5G54610/AT2G46400/AT5G26980/AT3G45860/AT3G05710/AT5G36970/AT1G67070/AT2G24850/AT5G58220/AT1G76930/AT5G17490/AT2G13810/AT5G65600/AT3G17690/AT5G45630/AT3G61190/AT5G04760/AT5G40990/AT1G79680/AT1G53940/AT4G23280/AT2G28400/AT1G76650/AT2G18010…
GO:0045087	GO:0045087	innate immune response	297	0.589424	1.48555	9.43e-05	0.017495	0.0173904	3082	tags=31%, list=11%, signal=27%	AT5G01540/AT5G13320/AT1G19250/AT4G23210/AT2G30770/AT5G47220/AT4G23230/AT4G23130/AT4G23150/AT4G37990/AT1G61370/AT5G64905/AT5G20480/AT2G32680/AT5G54610/AT1G61420/AT4G23240/AT1G72890/AT1G67520/AT4G23310/AT3G45860/AT1G32960/AT1G56120/AT3G16030/AT1G61490/AT5G65600/AT5G64890/AT3G53160/AT5G22290/AT4G37290/AT5G40990/AT1G67950/AT1G72840/AT1G17615/AT4G23280/AT5G16840/AT5G05300/AT4G31300/AT1G55250/AT1G56130…
GO:0042742	GO:0042742	defense response to bacterium	434	0.558291	1.42595	8.98e-05	0.017495	0.0173904	3295	tags=25%, list=12%, signal=22%	AT1G02450/AT1G80840/AT5G46350/AT5G64810/AT5G22570/AT5G01540/AT5G13320/AT3G08870/AT1G19250/AT2G19190/AT4G31800/AT5G39670/AT4G23210/AT2G30770/AT5G47220/AT5G01550/AT4G23230/AT4G23130/AT4G23150/AT5G22540/AT4G26120/AT2G32680/AT5G01900/AT4G23240/AT2G46400/AT4G28350/AT4G13040/AT4G23310/AT3G45860/AT3G10930/AT1G32960/AT1G73805/AT2G13810/AT5G65600/AT1G17750/AT5G40990/AT1G17615/AT5G11410/AT1G53940/AT4G23280…
GO:0050832	GO:0050832	defense response to fungus	275	0.588787	1.47894	0.000170851	0.0292682	0.0290932	3082	tags=24%, list=11%, signal=22%	AT2G14560/AT1G80840/AT5G46350/AT2G31865/AT5G64810/AT2G31870/AT1G19250/AT4G31800/AT2G30770/AT1G24140/AT1G78410/AT4G26120/AT2G32680/AT5G36925/AT5G26980/AT5G25910/AT2G38240/AT3G05710/AT1G74080/AT3G04220/AT4G23570/AT3G06550/AT3G55970/AT3G26830/AT5G61890/AT5G40990/AT1G67950/AT1G17615/AT4G15330/AT5G66890/AT5G16840/AT1G15010/AT1G03850/AT1G45145/AT5G61420/AT4G00830/AT1G07000/AT3G10190/AT1G49430/AT5G52020…
GO:0031349	GO:0031349	positive regulation of defense response	136	0.655568	1.57356	0.000255245	0.0338872	0.0336846	3037	tags=35%, list=11%, signal=31%	AT4G11890/AT4G39830/AT5G01540/AT5G13320/AT5G47220/AT1G61370/AT5G20480/AT2G32680/AT1G61420/AT1G72890/AT4G13040/AT1G73805/AT1G02660/AT1G61490/AT5G65600/AT3G53160/AT5G40990/AT1G72840/AT1G17615/AT5G11410/AT2G42260/AT3G09830/AT5G25440/AT1G61400/AT1G07000/AT4G31870/AT2G29460/AT5G39610/AT3G62600/AT5G14930/AT4G12720/AT4G08850/AT3G49110/AT1G61360/AT2G48070/AT3G49120/AT3G22231/AT5G46330/AT1G64300/AT5G03320…
GO:0036294	GO:0036294	cellular response to decreased oxygen levels	243	0.596836	1.4901	0.000228402	0.0338872	0.0336846	2202	tags=26%, list=8%, signal=24%	AT3G46090/AT1G66090/AT3G46080/AT1G72920/AT5G57510/AT1G19250/AT5G25250/AT5G42380/AT1G35140/AT1G21550/AT5G64905/AT5G12020/AT2G46400/AT5G20230/AT1G57630/AT1G76560/AT1G53620/AT1G05880/AT3G23150/AT5G12030/AT4G23570/AT5G45630/AT4G30370/AT3G46230/AT2G32200/AT2G47520/AT2G41430/AT1G59860/AT1G72910/AT1G76650/AT5G27420/AT4G27460/AT5G54490/AT1G15010/AT4G29780/AT1G14550/AT2G32210/AT1G72900/AT4G13395/AT1G14200…
GO:0071453	GO:0071453	cellular response to oxygen levels	243	0.596836	1.4901	0.000228402	0.0338872	0.0336846	2202	tags=26%, list=8%, signal=24%	AT3G46090/AT1G66090/AT3G46080/AT1G72920/AT5G57510/AT1G19250/AT5G25250/AT5G42380/AT1G35140/AT1G21550/AT5G64905/AT5G12020/AT2G46400/AT5G20230/AT1G57630/AT1G76560/AT1G53620/AT1G05880/AT3G23150/AT5G12030/AT4G23570/AT5G45630/AT4G30370/AT3G46230/AT2G32200/AT2G47520/AT2G41430/AT1G59860/AT1G72910/AT1G76650/AT5G27420/AT4G27460/AT5G54490/AT1G15010/AT4G29780/AT1G14550/AT2G32210/AT1G72900/AT4G13395/AT1G14200…
GO:0071456	GO:0071456	cellular response to hypoxia	241	0.591808	1.4769	0.000355695	0.0440073	0.0437442	2202	tags=25%, list=8%, signal=23%	AT3G46090/AT1G66090/AT3G46080/AT1G72920/AT5G57510/AT1G19250/AT5G25250/AT5G42380/AT1G35140/AT1G21550/AT5G64905/AT5G12020/AT2G46400/AT5G20230/AT1G57630/AT1G53620/AT1G05880/AT3G23150/AT5G12030/AT4G23570/AT5G45630/AT4G30370/AT3G46230/AT2G32200/AT2G47520/AT2G41430/AT1G59860/AT1G72910/AT1G76650/AT5G27420/AT4G27460/AT5G54490/AT1G15010/AT4G29780/AT1G14550/AT2G32210/AT1G72900/AT4G13395/AT1G14200/AT1G26380…
Xcc 7dpi	ID	Description	setSize	enrichmentScore	NES	pvalue	p.adjust	qvalue	rank	leading_edge	core_enrichment
GO:0002376	GO:0002376	immune system process	350	0.566916	1.53061	6.84e-06	0.00757388	0.00746415	4013	tags=32%, list=15%, signal=27%	AT4G23200/AT1G19250/AT4G04490/AT4G23150/AT4G23230/AT1G65790/AT2G14610/AT4G04500/AT2G30770/AT3G16030/AT5G20480/AT1G44830/AT4G37290/AT1G67520/AT1G61420/AT4G23310/AT1G61370/AT4G23210/AT2G32680/AT1G32960/AT4G21390/AT4G37990/AT4G23140/AT1G61490/AT5G65600/AT4G34530/AT4G04540/AT5G64890/AT5G39610/AT4G11470/AT4G23130/AT4G04510/AT5G40990/AT5G11410/AT5G15410/AT1G72890/AT1G62045/AT4G11890/AT1G12220/AT5G46330…
GO:0140546	GO:0140546	defense response to symbiont	419	0.557092	1.51616	3.64e-06	0.00757388	0.00746415	3588	tags=27%, list=13%, signal=24%	AT3G57260/AT2G13810/AT4G23200/AT1G02450/AT1G19250/AT4G23150/AT4G23230/AT2G14610/AT2G30770/AT5G46350/AT4G37150/AT3G16030/AT5G20480/AT4G26120/AT2G18660/AT1G44830/AT4G37290/AT1G67520/AT1G61420/AT4G23310/AT1G61370/AT4G23210/AT2G32680/AT1G32960/AT4G37990/AT4G23140/AT1G61490/AT5G65600/AT4G34530/AT5G03210/AT5G64890/AT2G37870/AT5G39610/AT4G11470/AT4G23130/AT5G40990/AT5G15410/AT1G72890/AT1G62045/AT1G12220…
GO:0009620	GO:0009620	response to fungus	379	0.556649	1.50839	1.02e-05	0.00757388	0.00746415	4866	tags=35%, list=18%, signal=29%	AT3G50470/AT1G24140/AT5G64810/AT2G17740/AT1G19250/AT1G15010/AT2G30770/AT5G36925/AT5G46350/AT3G16030/AT4G26120/AT3G45410/AT2G31865/AT5G25910/AT2G32680/AT1G32960/AT3G04220/AT1G56540/AT3G44326/AT1G74080/AT5G03890/AT3G55150/AT5G12870/AT5G25110/AT3G55970/AT1G79680/AT1G64195/AT1G18290/AT3G50460/AT1G71930/AT2G38240/AT5G40990/AT3G13790/AT1G10920/AT5G44585/AT2G31870/AT1G66700/AT1G25540/AT1G22190/AT2G25000…
GO:0006955	GO:0006955	immune response	346	0.570307	1.53876	1.36e-05	0.00757867	0.00746888	4013	tags=32%, list=15%, signal=27%	AT4G23200/AT1G19250/AT4G04490/AT4G23150/AT4G23230/AT1G65790/AT2G14610/AT4G04500/AT2G30770/AT3G16030/AT5G20480/AT1G44830/AT4G37290/AT1G67520/AT1G61420/AT4G23310/AT1G61370/AT4G23210/AT2G32680/AT1G32960/AT4G21390/AT4G37990/AT4G23140/AT1G61490/AT5G65600/AT4G34530/AT4G04540/AT5G64890/AT5G39610/AT4G11470/AT4G23130/AT4G04510/AT5G40990/AT5G11410/AT5G15410/AT1G72890/AT1G62045/AT4G11890/AT1G12220/AT5G46330…
GO:0042742	GO:0042742	defense response to bacterium	434	0.530024	1.44481	4.96e-05	0.0220921	0.0217721	3856	tags=30%, list=14%, signal=26%	AT2G19190/AT5G64810/AT2G13810/AT4G23200/AT1G02450/AT5G01900/AT1G19250/AT4G23150/AT4G23230/AT2G30770/AT3G10930/AT5G46050/AT5G46350/AT4G26120/AT3G45410/AT3G08870/AT4G23310/AT4G23210/AT2G32680/AT1G32960/AT5G01550/AT5G22570/AT5G22540/AT4G23140/AT4G28350/AT5G65600/AT3G55150/AT4G11470/AT4G23130/AT5G40990/AT5G11410/AT3G45420/AT5G18370/AT1G12220/AT5G48650/AT1G22885/AT5G44585/AT5G01230/AT1G66700/AT5G46330…
GO:0008300	GO:0008300	isoprenoid catabolic process	24	0.873735	1.7308	8.56e-05	0.0317782	0.0313178	3095	tags=42%, list=11%, signal=37%	AT3G21780/AT3G19270/AT5G13790/AT4G32810/AT1G22190/AT5G45340/AT1G02400/AT1G30040/AT1G36060/AT4G19170
GO:0031349	GO:0031349	positive regulation of defense response	136	0.642704	1.62244	0.000125403	0.0398961	0.0393181	3856	tags=37%, list=14%, signal=32%	AT4G39830/AT5G20480/AT1G61420/AT1G61370/AT2G32680/AT3G62590/AT1G61490/AT5G65600/AT3G55150/AT5G39610/AT5G40990/AT5G11410/AT1G72890/AT4G11890/AT4G31870/AT5G46330/AT1G25540/AT5G14930/AT1G07745/AT2G29460/AT5G45050/AT3G09830/AT5G13320/AT1G73805/AT1G32540/AT1G72840/AT4G14400/AT4G36280/AT5G59890/AT3G28690/AT4G08850/AT5G51450/AT3G01310/AT1G61380/AT2G46370/AT1G14370/AT5G47220/AT1G02660/AT1G61430/AT3G22231…
MOI5 2dpi	ID	Description	setSize	enrichmentScore	NES	pvalue	p.adjust	qvalue	rank	leading_edge	core_enrichment
GO:0009751	GO:0009751	response to salicylic acid	199	0.63615	1.60543	1.29e-05	0.0277983	0.0277983	3700	tags=35%, list=13%, signal=30%	AT5G22570/AT2G46400/AT1G65500/AT1G80840/AT1G15520/AT2G13810/AT2G04450/AT5G01900/AT3G45860/AT3G44860/AT5G54610/AT1G43160/AT5G36925/AT4G26120/AT4G23130/AT5G17490/AT5G24110/AT2G14560/AT5G06960/AT2G28400/AT1G53940/AT1G65484/AT5G04760/AT5G40990/AT3G05710/AT1G76930/AT5G26980/AT3G50930/AT5G46050/AT4G19040/AT4G20380/AT4G10500/AT1G22890/AT1G02860/AT4G14400/AT2G45820/AT2G32690/AT4G23810/AT4G04695/AT3G59370…
GO:0140546	GO:0140546	defense response to symbiont	419	0.561344	1.46531	3.41e-05	0.0277983	0.0277983	2935	tags=23%, list=11%, signal=21%	AT3G25882/AT4G23150/AT1G80840/AT3G57260/AT1G73805/AT2G18660/AT2G13810/AT1G02450/AT1G56120/AT2G32680/AT5G47220/AT1G19250/AT2G14610/AT2G30770/AT5G13320/AT5G20480/AT3G45860/AT1G61420/AT5G64905/AT5G54610/AT1G61370/AT5G01540/AT5G46350/AT4G23230/AT4G23240/AT3G26830/AT4G26120/AT4G23130/AT3G16030/AT4G18470/AT5G22290/AT4G23310/AT4G12720/AT1G62045/AT5G49780/AT1G56130/AT1G61490/AT4G23210/AT4G23140/AT5G61900…
GO:0042742	GO:0042742	defense response to bacterium	434	0.554551	1.44878	3.74e-05	0.0277983	0.0277983	3797	tags=23%, list=14%, signal=20%	AT5G22570/AT2G46400/AT4G23150/AT1G80840/AT2G19190/AT1G73805/AT2G13810/AT5G01900/AT1G02450/AT5G39670/AT2G32680/AT5G47220/AT1G19250/AT3G08870/AT2G30770/AT5G13320/AT3G45860/AT5G64810/AT5G01540/AT5G46350/AT4G23230/AT4G23240/AT4G26120/AT5G01550/AT4G23130/AT4G23310/AT4G28350/AT4G12720/AT5G22540/AT4G23210/AT4G23140/AT5G48650/AT5G53120/AT1G53940/AT2G27040/AT5G27420/AT3G57750/AT5G40990/AT4G33430/AT1G04510…
MOI5 7dpi	ID	Description	setSize	enrichmentScore	NES	pvalue	p.adjust	qvalue	rank	leading_edge	core_enrichment
GO:0080154	GO:0080154	regulation of fertilization	62	0.777092	1.81868	7.18e-06	0.00882313	0.00881625	4045	tags=5%, list=15%, signal=4%	AT5G53742/AT5G53740/AT2G34380
GO:0034394	GO:0034394	protein localization to cell surface	51	0.798388	1.81334	1.58e-05	0.00882313	0.00881625	3941	tags=4%, list=14%, signal=3%	AT5G53742/AT5G53740
GO:2000008	GO:2000008	regulation of protein localization to cell surface	51	0.798388	1.81334	1.58e-05	0.00882313	0.00881625	3941	tags=4%, list=14%, signal=3%	AT5G53742/AT5G53740
GO:0080155	GO:0080155	regulation of double fertilization forming a zygote and endosperm	57	0.777124	1.79568	9.26e-06	0.00882313	0.00881625	4045	tags=5%, list=15%, signal=4%	AT5G53742/AT5G53740/AT2G34380
GO:0033385	GO:0033385	geranylgeranyl diphosphate metabolic process	10	0.97554	1.63616	9.19e-05	0.0264042	0.0263836	534	tags=10%, list=2%, signal=10%	AT1G49530
GO:0033386	GO:0033386	geranylgeranyl diphosphate biosynthetic process	10	0.97554	1.63616	9.19e-05	0.0264042	0.0263836	534	tags=10%, list=2%, signal=10%	AT1G49530
GO:0042742	GO:0042742	defense response to bacterium	434	0.516094	1.46115	7.15e-05	0.0264042	0.0263836	3979	tags=28%, list=15%, signal=24%	AT4G23150/AT5G46050/AT2G13810/AT1G02450/AT1G19250/AT2G19190/AT5G01900/AT4G23200/AT5G64810/AT3G08870/AT4G23310/AT5G22570/AT5G46350/AT2G30770/AT4G23230/AT2G32680/AT3G45420/AT3G45410/AT3G55150/AT5G01550/AT4G26120/AT4G23140/AT4G23210/AT4G23130/AT4G28350/AT3G10930/AT5G12380/AT3G57730/AT5G18370/AT5G44585/AT1G22885/AT3G48090/AT5G45260/AT5G46330/AT1G66700/AT1G69220/AT1G20160/AT1G26630/AT2G43710/AT1G51800…
GO:0140546	GO:0140546	defense response to symbiont	419	0.517235	1.46156	0.000107363	0.0265664	0.0265456	3336	tags=23%, list=12%, signal=21%	AT4G23150/AT3G57260/AT2G13810/AT1G02450/AT1G19250/AT4G23200/AT4G23310/AT5G46350/AT2G30770/AT4G23230/AT5G20480/AT3G16030/AT2G32680/AT2G14610/AT1G61420/AT4G37150/AT5G09990/AT1G67520/AT2G18660/AT4G26120/AT4G23140/AT4G23210/AT4G23130/AT1G61490/AT4G37290/AT4G34530/AT5G09976/AT5G39610/AT5G50260/AT1G62045/AT1G65390/AT3G48090/AT5G45260/AT1G72890/AT1G09970/AT5G10760/AT5G15410/AT4G20910/AT2G23620/AT5G46330…
GO:0006955	GO:0006955	immune response	346	0.527153	1.47164	0.000204209	0.0454774	0.0454419	3487	tags=25%, list=13%, signal=22%	AT4G23150/AT1G19250/AT4G04490/AT1G65790/AT4G23200/AT4G04500/AT4G23310/AT2G30770/AT4G23230/AT5G20480/AT3G16030/AT2G32680/AT2G14610/AT1G61420/AT4G21390/AT5G09990/AT1G67520/AT4G23140/AT4G23210/AT4G23130/AT1G61490/AT4G37290/AT4G34530/AT4G04540/AT5G09976/AT5G39610/AT5G50260/AT1G62045/AT4G21230/AT3G48090/AT5G45260/AT1G72890/AT1G09970/AT5G15410/AT4G20910/AT5G46330/AT2G45340/AT4G25230/AT4G11890/AT4G12720…
Phage Seregon 2dpi	ID	Description	setSize	enrichmentScore	NES	pvalue	p.adjust	qvalue	rank	leading_edge	core_enrichment
GO:0009451	GO:0009451	RNA modification	359	0.574479	1.62356	1.0093e-06	0.00309957	0.00309957	3574	tags=25%, list=13%, signal=22%	AT3G18970/AT2G04860/AT2G27760/AT3G53360/AT5G18180/AT1G29710/AT4G37170/AT2G03380/AT3G28640/AT3G13880/AT1G62260/AT3G26782/AT1G14470/AT4G21300/AT4G16835/AT3G49740/AT2G02750/AT4G02750/AT5G42450/AT3G11460/AT4G33990/AT5G27110/AT1G25360/AT4G38010/AT5G04780/AT5G52630/AT2G34400/AT2G20540/AT5G39350/AT5G40405/AT1G68930/AT3G52260/AT3G12770/AT3G57940/AT1G10910/AT1G71490/AT4G21065/AT2G20490/AT1G31790/AT5G52850…
Phage Seregon 7dpi	ID	Description	setSize	enrichmentScore	NES	pvalue	p.adjust	qvalue	rank	leading_edge	core_enrichment
GO:0036294	GO:0036294	cellular response to decreased oxygen levels	243	0.554037	1.63873	9.79311e-06	0.0150373	0.0150373	3392	tags=28%, list=12%, signal=25%	AT2G44800/AT4G31970/AT1G14550/AT4G30370/AT1G59860/AT5G20230/AT3G46230/AT1G15010/AT5G12020/AT5G25250/AT3G23150/AT2G32200/AT5G37670/AT5G57510/AT1G26380/AT2G26150/AT5G12030/AT3G24715/AT1G07150/AT1G30720/AT2G40000/AT1G27730/AT4G19880/AT5G20790/AT5G41080/AT2G46400/AT3G08720/AT3G04640/AT1G30040/AT3G46090/AT5G63130/AT1G01720/AT1G07400/AT2G41090/AT1G73500/AT1G72360/AT1G33055/AT4G13395/AT2G26560/AT5G58070…
GO:0071453	GO:0071453	cellular response to oxygen levels	243	0.554037	1.63873	9.79311e-06	0.0150373	0.0150373	3392	tags=28%, list=12%, signal=25%	AT2G44800/AT4G31970/AT1G14550/AT4G30370/AT1G59860/AT5G20230/AT3G46230/AT1G15010/AT5G12020/AT5G25250/AT3G23150/AT2G32200/AT5G37670/AT5G57510/AT1G26380/AT2G26150/AT5G12030/AT3G24715/AT1G07150/AT1G30720/AT2G40000/AT1G27730/AT4G19880/AT5G20790/AT5G41080/AT2G46400/AT3G08720/AT3G04640/AT1G30040/AT3G46090/AT5G63130/AT1G01720/AT1G07400/AT2G41090/AT1G73500/AT1G72360/AT1G33055/AT4G13395/AT2G26560/AT5G58070…
GO:0071456	GO:0071456	cellular response to hypoxia	241	0.554562	1.63885	1.92933e-05	0.0197499	0.0197499	3392	tags=29%, list=12%, signal=25%	AT2G44800/AT4G31970/AT1G14550/AT4G30370/AT1G59860/AT5G20230/AT3G46230/AT1G15010/AT5G12020/AT5G25250/AT3G23150/AT2G32200/AT5G37670/AT5G57510/AT1G26380/AT2G26150/AT5G12030/AT3G24715/AT1G07150/AT1G30720/AT2G40000/AT1G27730/AT4G19880/AT5G20790/AT5G41080/AT2G46400/AT3G08720/AT3G04640/AT1G30040/AT3G46090/AT5G63130/AT1G01720/AT1G07400/AT2G41090/AT1G73500/AT1G72360/AT1G33055/AT4G13395/AT2G26560/AT5G58070…

### Sheet: Down-regulated vs mock
Xcc 2dpi	ID	Description	setSize	enrichmentScore	NES	pvalue	p.adjust	qvalue	rank	leading_edge	core_enrichment
GO:0010098	GO:0010098	suspensor development	13	-0.929349	-1.75938	0.000258681	0.0338872	0.0336846	14	tags=23%, list=0%, signal=23%	AT1G63700/AT1G30610/AT3G24560
Xcc 7dpi	ID	Description	setSize	enrichmentScore	NES	pvalue	p.adjust	qvalue	rank	leading_edge	core_enrichment
MOI5 2dpi	ID	Description	setSize	enrichmentScore	NES	pvalue	p.adjust	qvalue	rank	leading_edge	core_enrichment
MOI5 7dpi	ID	Description	setSize	enrichmentScore	NES	pvalue	p.adjust	qvalue	rank	leading_edge	core_enrichment
GO:0009451	GO:0009451	RNA modification	359	-0.466365	-1.47146	9.48513e-05	0.0264042	0.0263836	3332	tags=17%, list=12%, signal=15%	AT3G26630/AT1G20410/AT3G63510/AT4G14050/AT3G06950/AT1G72530/AT3G63370/AT3G14330/AT5G15810/AT3G57430/AT5G61030/AT3G49640/AT3G28460/AT3G23830/AT1G47580/AT4G04370/AT1G10490/AT2G29760/AT1G01760/AT2G21070/AT4G01030/AT5G51130/AT1G03110/AT5G54580/AT4G35910/AT1G49540/AT4G20020/AT5G13830/AT3G49170/AT4G40000/AT1G31790/AT3G56120/AT5G48910/AT5G50390/AT4G01880/AT2G02980/AT4G13650/AT1G28690/AT1G30550/AT1G50000…
Phage Seregon 2dpi	ID	Description	setSize	enrichmentScore	NES	pvalue	p.adjust	qvalue	rank	leading_edge	core_enrichment
Phage Seregon 7dpi	ID	Description	setSize	enrichmentScore	NES	pvalue	p.adjust	qvalue	rank	leading_edge	core_enrichment

### Sheet: Up-regulated MOI5 vs Xcc
MOI5 2dpi	ID	Description	setSize	enrichmentScore	NES	pvalue	p.adjust	qvalue	rank	leading_edge	core_enrichment
MOI5 7dpi	ID	Description	setSize	enrichmentScore	NES	pvalue	p.adjust	qvalue	rank	leading_edge	core_enrichment
GO:0009451	GO:0009451	RNA modification	359	0.557105	1.67289	1.37546e-07	0.000422404	0.000422404	3803	tags=21%, list=14%, signal=18%	AT4G13650/AT4G14050/AT1G06710/AT2G42920/AT2G37310/AT5G50390/AT5G50990/AT3G13880/AT2G13600/AT3G02010/AT3G05340/AT3G18970/AT4G14850/AT1G71490/AT4G21300/AT2G35030/AT5G19040/AT3G58590/AT4G14820/AT3G53360/AT4G16835/AT4G31070/AT3G49170/AT2G03380/AT5G52850/AT4G20020/AT5G16860/AT3G26540/AT5G04780/AT1G25360/AT1G19340/AT5G35400/AT4G01030/AT4G21065/AT5G13830/AT2G39670/AT2G41080/AT3G12770/AT1G09800/AT5G12410…

### Sheet: Down-regulated MOI5 vs Xcc
MOI5 2dpi	ID	Description	setSize	enrichmentScore	NES	pvalue	p.adjust	qvalue	rank	leading_edge	core_enrichment
GO:0016121	GO:0016121	carotene catabolic process	9	-0.994918	-1.67009	1.1e-05	0.0168825	0.0168825	13	tags=22%, list=0%, signal=22%	AT4G19170/AT3G14440
GO:0046247	GO:0046247	terpene catabolic process	9	-0.994918	-1.67009	1.1e-05	0.0168825	0.0168825	13	tags=22%, list=0%, signal=22%	AT4G19170/AT3G14440
GO:0008300	GO:0008300	isoprenoid catabolic process	24	-0.886078	-1.83448	1.87e-05	0.0191019	0.0191019	1152	tags=17%, list=4%, signal=16%	AT3G21780/AT1G30040/AT5G13790/AT3G14440
MOI5 7dpi	ID	Description	setSize	enrichmentScore	NES	pvalue	p.adjust	qvalue	rank	leading_edge	core_enrichment
