## Supplementary material for "Phage biocontrol reduces the burden on plant immunity through suppression of bacterial virulence": Table S4

### Sheet: Up-regulated MOI5 vs Xcc
MOI5 2dpi	subcategory	ID	Description	GeneRatio	BgRatio	RichFactor	FoldEnrichment	zScore	pvalue	p.adjust	qvalue	geneID	Count
Genetic Information Processing	Translation	xcb03010	Ribosome - Xanthomonas campestris pv. campestris 8004	7/15	60/1340	0.116667	10.4222	7.9424	1.23544e-06	1.48253e-05	1.43051e-05	XC_4123/XC_4122/XC_1652/XC_3319/XC_3315/XC_3040/XC_2863	7
MOI5 7dpi	ID	Description	setSize	enrichmentScore	NES	pvalue	p.adjust	qvalue	rank	leading_edge	core_enrichment

### Sheet: Down-regulated MOI5 vs Xcc
MOI5 2dpi	ID	Description	setSize	enrichmentScore	NES	pvalue	p.adjust	qvalue	rank	leading_edge	core_enrichment
Metabolism	Global and overview maps	xcb01210	2-Oxocarboxylic acid metabolism - Xanthomonas campestris pv. campestris 8004	4/16	31/1340	0.129032	10.8065	6.07057	0.000352149	0.00285213	0.00234958	XC_3214/XC_0841/XC_0834/XC_0833	4
Metabolism	Carbohydrate metabolism	xcb00053	Ascorbate and aldarate metabolism - Xanthomonas campestris pv. campestris 8004	3/16	13/1340	0.230769	19.3269	7.29679	0.000372017	0.00285213	0.00234958	XC_0949/XC_0951/XC_0954	3
Metabolism	Amino acid metabolism	xcb00290	Valine, leucine and isoleucine biosynthesis - Xanthomonas campestris pv. campestris 8004	3/16	13/1340	0.230769	19.3269	7.29679	0.000372017	0.00285213	0.00234958	XC_0841/XC_0834/XC_0833	3
MOI5 7dpi	ID	Description	setSize	enrichmentScore	NES	pvalue	p.adjust	qvalue	rank	leading_edge	core_enrichment
Genetic Information Processing	Translation	xcb03010	Ribosome - Xanthomonas campestris pv. campestris 8004	52/591	60/1340	0.866667	1.96503	6.79133	3.24857e-12	2.7288e-10	2.29109e-10	XC_4332/XC_3090/XC_3889/XC_4123/XC_4122/XC_1652/XC_3317/XC_3338/XC_3345/XC_0490/XC_3318/XC_3319/XC_3323/XC_3330/XC_3335/XC_1922/XC_3327/XC_3093/XC_2669/XC_2670/XC_3344/XC_3336/XC_3324/XC_3322/XC_3329/XC_3230/XC_3328/XC_3326/XC_0491/XC_3351/XC_3350/XC_3349/XC_3348/XC_3341/XC_3340/XC_3339/XC_3337/XC_3334/XC_3333/XC_3332/XC_3331/XC_3325/XC_3315/XC_3092/XC_3043/XC_3040/XC_2671/XC_1924/XC_1653/XC_1608…	52
Metabolism	Global and overview maps	xcb01240	Biosynthesis of cofactors - Xanthomonas campestris pv. campestris 8004	87/591	136/1340	0.639706	1.45043	4.92073	7.12435e-07	2.99223e-05	2.51227e-05	XC_2203/XC_3644/XC_0395/XC_0397/XC_0399/XC_0400/XC_0402/XC_0489/XC_3552/XC_3544/XC_3538/XC_3537/XC_3535/XC_3439/XC_3371/XC_3365/XC_3362/XC_3285/XC_3247/XC_3227/XC_3225/XC_2876/XC_2867/XC_2761/XC_2751/XC_2744/XC_2681/XC_2645/XC_2471/XC_2469/XC_2468/XC_2467/XC_2466/XC_2348/XC_2346/XC_2196/XC_2090/XC_1933/XC_1930/XC_1846/XC_1723/XC_1611/XC_1500/XC_1429/XC_1270/XC_1265/XC_1225/XC_1182/XC_1099/XC_1098…	87
Genetic Information Processing	Folding, sorting and degradation	xcb03060	Protein export - Xanthomonas campestris pv. campestris 8004	16/591	16/1340	1	2.26734	4.52849	1.82727e-06	5.11636e-05	4.29569e-05	XC_1739/XC_3353/XC_0213/XC_3320/XC_3086/XC_3048/XC_2970/XC_1737/XC_1588/XC_4182/XC_4183/XC_4184/XC_3501/XC_4330/XC_1695/XC_1738	16
Genetic Information Processing	Replication and repair	xcb03440	Homologous recombination - Xanthomonas campestris pv. campestris 8004	18/591	23/1340	0.782609	1.77444	3.32662	0.000831827	0.0174684	0.0146664	XC_1133/XC_0002/XC_0003/XC_3255/XC_3244/XC_3242/XC_2966/XC_2880/XC_2509/XC_1499/XC_1132/XC_0947/XC_4109/XC_4287/XC_4289/XC_1136/XC_2343/XC_4288	18
Metabolism	Global and overview maps	xcb01110	Biosynthesis of secondary metabolites - Xanthomonas campestris pv. campestris 8004	166/591	324/1340	0.512346	1.16166	2.96743	0.00187792	0.0315491	0.0264886	XC_2203/XC_3226/XC_0487/XC_0032/XC_0104/XC_0119/XC_0142/XC_0194/XC_0247/XC_0356/XC_0372/XC_0402/XC_0425/XC_0427/XC_0444/XC_0473/XC_0483/XC_0489/XC_0509/XC_0510/XC_0527/XC_0529/XC_0530/XC_3691/XC_3611/XC_3610/XC_3594/XC_3578/XC_3544/XC_3538/XC_3537/XC_3371/XC_3362/XC_3359/XC_3282/XC_3228/XC_3227/XC_3135/XC_3106/XC_3037/XC_2894/XC_2848/XC_2806/XC_2751/XC_2750/XC_2744/XC_2725/XC_2645/XC_2643/XC_2531…	166
